# thematicGO: A Keyword-Based Framework for Interpreting Gene Ontology Enrichment via Biological Themes

**DOI:** 10.64898/2026.02.08.704666

**Authors:** Zhimu Wang, Leland C. Sudlow, Junwei Du, Mikhail Y. Berezin

## Abstract

**Background:** Gene Ontology (GO) enrichment analysis is a widely used approach for interpreting high-throughput transcriptomic and genomic data. However, conventional GO over-representation analyses typically yield long, redundant lists of enriched terms that are difficult to apply to biological problems and identify the most relevant biological pathways.

**Results:** We present thematicGO, a customizable framework that organizes enriched GO terms into biological themes using a curated keyword-based matching strategy. In this approach, GO enrichment of differentially expressed genes is performed using the g:Profiler Application Programming Interface (API), followed by the score aggregation within each theme from contributing individual GO terms. Side-by-side interpretation against conventional GO annotation workflows demonstrates that thematicGO captures related biological outcomes but at the same time substantially reduces redundancy and improves readability. To enhance accessibility, we implemented an interactive, web-deployed graphical user interface (GUI) that enables users to upload gene lists and explore thematic enrichment results.

**Conclusion:** thematicGO simplifies functional enrichment analysis by bridging the gap between granular GO term outputs and higher-level biological interpretation using a theme concept, which can be especially useful for RNA-seq studies that identify differentially expressed genes. The new approach complements an orthogonal standard GO enrichment technique with transparent, theme-based aggregation and comparison against classical GO annotation approaches. thematicGO provides an easy, understandable, and reproducible tool for transcriptomic studies, particularly those involving RNA-seq data and complex biological responses.
