## Supplemental Table #4 for "thematicGO: A Keyword-Based Framework for Interpreting Gene Ontology Enrichment via Biological Themes"

### Sheet: Sheet1
GO_ID	GO_term	source	Theme	p_value_used	Score	term_size_gProfiler	Term_size_annotation	Intersection_size	Intersection_genes
GO:0012501	programmed cell death	GO:BP	Cell-cycle & Apoptosis	1.79862e-10	9.74506	2081	49	1	Gas1
GO:0043067	regulation of programmed cell death	GO:BP	Cell-cycle & Apoptosis	4.08992e-09	8.38828	1654	16	1	Cntf
GO:0043069	negative regulation of programmed cell death	GO:BP	Cell-cycle & Apoptosis	4.48572e-05	4.34817	1039	31	1	Bdnf
GO:0043068	positive regulation of programmed cell death	GO:BP	Cell-cycle & Apoptosis	0.000599603	3.22214	626	17	2	Bmp4,Cdkn1a
GO:0007155	cell adhesion	GO:BP	Extracellular matrix & adhesion	1.87646e-09	8.72666	1435	590	22	Ccn2,Ccn5,Cdh5,Cntnap4,Col6a1,Cx3cr1,Dpp4,Dpt,Fn1,Ibsp,Itgb3,Lyve1,Mpzl2,Msln,Omd,Pcdhga9,Pecam1,Perp,Svep1,Thbs4,Tnfrsf12a,Vwf
GO:0031589	cell-substrate adhesion	GO:BP	Extracellular matrix & adhesion	4.97928e-05	4.30283	351	24	2	Itgb3,Vwf
GO:0007159	leukocyte cell-cell adhesion	GO:BP	Extracellular matrix & adhesion	0.000272548	3.56456	395	37	1	Pecam1
GO:0030198	extracellular matrix organization	GO:BP	Extracellular matrix & adhesion	0.000313146	3.50425	308	178	7	Adamts2,Bcl3,Ecm2,Eln,Fn1,Ibsp,Thsd4
GO:0043062	extracellular structure organization	GO:BP	Extracellular matrix & adhesion	0.00034037	3.46805	310	0	0
GO:0030155	regulation of cell adhesion	GO:BP	Extracellular matrix & adhesion	0.00119584	2.92233	769	52	0
GO:0098609	cell-cell adhesion	GO:BP	Extracellular matrix & adhesion	0.00172937	2.76211	908	230	8	Adam8,Cdh5,Cx3cr1,Cxcl12,Lims2,Mpzl2,Pecam1,Perp
GO:0048771	tissue remodeling	GO:BP	Extracellular matrix & adhesion	0.00369227	2.43271	196	27	2	Col6a1,Thbs4
GO:0007160	cell-matrix adhesion	GO:BP	Extracellular matrix & adhesion	0.00942702	2.02563	216	101	6	Adam8,Ccn2,Fn1,Itgb3,Msln,Svep1
GO:1903037	regulation of leukocyte cell-cell adhesion	GO:BP	Extracellular matrix & adhesion	0.0103618	1.98457	357	14	0
GO:0045785	positive regulation of cell adhesion	GO:BP	Extracellular matrix & adhesion	0.0148232	1.82906	474	76	5	Adam8,Ccl2,Cxcl12,Ibsp,Itgb3
GO:0032963	collagen metabolic process	GO:BP	Extracellular matrix & adhesion	0.0200991	1.69682	115	18	2	Col6a1,Tns2
GO:0030198	extracellular matrix organization	GO:BP	Fibrosis	0.000313146	3.50425	308	178	7	Adamts2,Bcl3,Ecm2,Eln,Fn1,Ibsp,Thsd4
GO:0042060	wound healing	GO:BP	Fibrosis	0.000580318	3.23633	369	78	3	Cdkn1a,Fn1,Pecam1
GO:0048771	tissue remodeling	GO:BP	Fibrosis	0.00369227	2.43271	196	27	2	Col6a1,Thbs4
GO:0071560	cellular response to transforming growth factor beta stimulus	GO:BP	Fibrosis	0.0112204	1.94999	264	72	3	Cldn1,Fbn1,Fos
GO:0071559	response to transforming growth factor beta	GO:BP	Fibrosis	0.0140902	1.85108	270	15	1	Cited1
GO:0032963	collagen metabolic process	GO:BP	Fibrosis	0.0200991	1.69682	115	18	2	Col6a1,Tns2
GO:0007179	transforming growth factor beta receptor signaling pathway	GO:BP	Fibrosis	0.0312515	1.50513	201	96	8	Atf3,Ccl2,Cdh5,Cdkn2b,Cited1,Fos,Hpgd,Lrrc32
GO:0050900	leukocyte migration	GO:BP	Hematopoietic & immune commitment	4.36207e-07	6.36031	371	30	0
GO:0002685	regulation of leukocyte migration	GO:BP	Hematopoietic & immune commitment	4.73704e-07	6.32449	223	6	0
GO:0002687	positive regulation of leukocyte migration	GO:BP	Hematopoietic & immune commitment	3.28176e-06	5.48389	154	22	3	Ccl2,Itgb3,Pecam1
GO:0097529	myeloid leukocyte migration	GO:BP	Hematopoietic & immune commitment	3.31728e-06	5.47922	219	4	0
GO:0097530	granulocyte migration	GO:BP	Hematopoietic & immune commitment	1.62646e-05	4.78876	144	3	0
GO:0045321	leukocyte activation	GO:BP	Hematopoietic & immune commitment	2.49192e-05	4.60347	1012	13	0
GO:0030595	leukocyte chemotaxis	GO:BP	Hematopoietic & immune commitment	2.66408e-05	4.57445	218	22	2	Cx3cr1,Pf4
GO:1990266	neutrophil migration	GO:BP	Hematopoietic & immune commitment	9.7546e-05	4.01079	107	15	0
GO:0071621	granulocyte chemotaxis	GO:BP	Hematopoietic & immune commitment	0.000268652	3.57081	119	4	0
GO:0007159	leukocyte cell-cell adhesion	GO:BP	Hematopoietic & immune commitment	0.000272548	3.56456	395	37	1	Pecam1
GO:0002521	leukocyte differentiation	GO:BP	Hematopoietic & immune commitment	0.000402751	3.39496	666	10	0
GO:0002694	regulation of leukocyte activation	GO:BP	Hematopoietic & immune commitment	0.00045878	3.3384	562	0	0
GO:0030593	neutrophil chemotaxis	GO:BP	Hematopoietic & immune commitment	0.00206465	2.68515	85	59	3	Ccl2,Dpep1,Pf4
GO:0002688	regulation of leukocyte chemotaxis	GO:BP	Hematopoietic & immune commitment	0.00260148	2.58478	118	0	0
GO:0002690	positive regulation of leukocyte chemotaxis	GO:BP	Hematopoietic & immune commitment	0.00482462	2.31654	95	12	0
GO:0051249	regulation of lymphocyte activation	GO:BP	Hematopoietic & immune commitment	0.0057737	2.23855	493	2	0
GO:1902622	regulation of neutrophil migration	GO:BP	Hematopoietic & immune commitment	0.00896852	2.04728	48	4	0
GO:0030099	myeloid cell differentiation	GO:BP	Hematopoietic & immune commitment	0.00990662	2.00407	459	37	1	Cdkn1c
GO:1903037	regulation of leukocyte cell-cell adhesion	GO:BP	Hematopoietic & immune commitment	0.0103618	1.98457	357	14	0
GO:2000106	regulation of leukocyte apoptotic process	GO:BP	Hematopoietic & immune commitment	0.0126302	1.89859	108	1	0
GO:0046649	lymphocyte activation	GO:BP	Hematopoietic & immune commitment	0.0159009	1.79858	834	6	0
GO:0071622	regulation of granulocyte chemotaxis	GO:BP	Hematopoietic & immune commitment	0.0247762	1.60596	57	1	0
GO:1902105	regulation of leukocyte differentiation	GO:BP	Hematopoietic & immune commitment	0.028538	1.54458	339	0	0
GO:0002696	positive regulation of leukocyte activation	GO:BP	Hematopoietic & immune commitment	0.0332888	1.4777	344	0	0
GO:0090022	regulation of neutrophil chemotaxis	GO:BP	Hematopoietic & immune commitment	0.0339182	1.46957	36	4	0
GO:0048008	platelet-derived growth factor receptor signaling pathway	GO:BP	Hematopoietic & immune commitment	0.0404168	1.39344	62	39	3	Itgb3,Ston1,Txnip
GO:0030098	lymphocyte differentiation	GO:BP	Hematopoietic & immune commitment	0.0438939	1.3576	461	14	0
GO:0090026	positive regulation of monocyte chemotaxis	GO:BP	Hematopoietic & immune commitment	0.0441963	1.35461	19	23	4	Aif1,Ccl2,Cx3cr1,Cxcl12
GO:1902624	positive regulation of neutrophil migration	GO:BP	Hematopoietic & immune commitment	0.0444981	1.35166	38	6	0
GO:0006954	inflammatory response	GO:BP	Inflammation & immune signaling	6.46768e-07	6.18925	810	428	16	Adam8,Aif1,Ccl2,Ccl6,Ccl9,Cfh,Col6a1,Cx3cr1,Cybb,Cyp26b1,Dpep1,Ggt5,Kcnj8,Ly86,Pf4,Vwf
GO:0006959	humoral immune response	GO:BP	Inflammation & immune signaling	0.0002189	3.65975	258	44	0
GO:0006955	immune response	GO:BP	Inflammation & immune signaling	0.00686858	2.16313	1979	452	17	Ccl2,Ccl6,Ccl9,Cd74,Cfh,Clec10a,Clec1a,Cx3cr1,Cxcl12,H2-Aa,H2-Ab1,H2-Eb1,Ly86,Mgl2,Pecam1,Pf4,Pglyrp1
GO:1990869	cellular response to chemokine	GO:BP	Inflammation & immune signaling	0.0465461	1.33212	94	18	2	Cxcl12,Lox
GO:1990868	response to chemokine	GO:BP	Inflammation & immune signaling	0.0465461	1.33212	94	0	0
GO:0009893	positive regulation of metabolic process	GO:BP	Metabolic re-wiring	0.00103004	2.98715	3493	9	0
GO:0051246	regulation of protein metabolic process	GO:BP	Metabolic re-wiring	0.00218157	2.66123	1667	30	0
GO:0019220	regulation of phosphate metabolic process	GO:BP	Metabolic re-wiring	0.00586447	2.23177	845	0	0
GO:0051174	regulation of phosphorus metabolic process	GO:BP	Metabolic re-wiring	0.00609827	2.21479	847	3	0
GO:0010604	positive regulation of macromolecule metabolic process	GO:BP	Metabolic re-wiring	0.0133475	1.8746	3174	26	0
GO:0019222	regulation of metabolic process	GO:BP	Metabolic re-wiring	0.0161105	1.79289	6679	0	0
GO:0072593	reactive oxygen species metabolic process	GO:BP	Metabolic re-wiring	0.0171091	1.76677	230	44	5	Ccn2,Col6a1,Ddit4,Pdk4,Sesn1
GO:0032963	collagen metabolic process	GO:BP	Metabolic re-wiring	0.0200991	1.69682	115	18	2	Col6a1,Tns2
GO:0006796	phosphate-containing compound metabolic process	GO:BP	Metabolic re-wiring	0.0206082	1.68596	2232	11	1	Lhpp
GO:0006793	phosphorus metabolic process	GO:BP	Metabolic re-wiring	0.0212772	1.67209	2235	0	0
GO:0051247	positive regulation of protein metabolic process	GO:BP	Metabolic re-wiring	0.0221383	1.65486	917	24	0
GO:0019538	protein metabolic process	GO:BP	Metabolic re-wiring	0.044121	1.35535	4467	2	0
GO:0070848	response to growth factor	GO:BP	Neurotrophic Signaling & Growth Factors	6.65424e-05	4.1769	763	14	0
GO:0071363	cellular response to growth factor stimulus	GO:BP	Neurotrophic Signaling & Growth Factors	0.000122536	3.91174	731	77	3	Angpt2,Bmp4,Ibsp
GO:0071560	cellular response to transforming growth factor beta stimulus	GO:BP	Neurotrophic Signaling & Growth Factors	0.0112204	1.94999	264	72	3	Cldn1,Fbn1,Fos
GO:0071559	response to transforming growth factor beta	GO:BP	Neurotrophic Signaling & Growth Factors	0.0140902	1.85108	270	15	1	Cited1
GO:0007179	transforming growth factor beta receptor signaling pathway	GO:BP	Neurotrophic Signaling & Growth Factors	0.0312515	1.50513	201	96	8	Atf3,Ccl2,Cdh5,Cdkn2b,Cited1,Fos,Hpgd,Lrrc32
GO:0048008	platelet-derived growth factor receptor signaling pathway	GO:BP	Neurotrophic Signaling & Growth Factors	0.0404168	1.39344	62	39	3	Itgb3,Ston1,Txnip
GO:0007169	cell surface receptor protein tyrosine kinase signaling pathway	GO:BP	Oxidative stress & redox regulation	7.64477e-05	4.11664	605	108	4	Angpt2,Bdnf,Lcp2,Mertk
GO:0072593	reactive oxygen species metabolic process	GO:BP	Oxidative stress & redox regulation	0.0171091	1.76677	230	44	5	Ccn2,Col6a1,Ddit4,Pdk4,Sesn1
GO:0006950	response to stress	GO:BP	Stress & cytokine response	3.93977e-16	15.4045	3917	55	6	Abcc9,Apod,Bcl3,F3,Ggt5,Kcnj8
GO:0006952	defense response	GO:BP	Stress & cytokine response	1.61628e-09	8.79148	1800	177	4	Cd74,Cxcl12,Cybb,Pf4
GO:0006954	inflammatory response	GO:BP	Stress & cytokine response	6.46768e-07	6.18925	810	428	16	Adam8,Aif1,Ccl2,Ccl6,Ccl9,Cfh,Col6a1,Cx3cr1,Cybb,Cyp26b1,Dpep1,Ggt5,Kcnj8,Ly86,Pf4,Vwf
GO:0098542	defense response to other organism	GO:BP	Stress & cytokine response	6.34531e-05	4.19755	1244	2	0
GO:0033554	cellular response to stress	GO:BP	Stress & cytokine response	0.000291306	3.53565	1814	35	0
GO:0140546	defense response to symbiont	GO:BP	Stress & cytokine response	0.000550595	3.25917	1038	1	0
GO:0034097	response to cytokine	GO:BP	Stress & cytokine response	0.016377	1.78577	1168	83	6	Cfh,Cited1,Fos,Il6ra,Kcnj8,Timp4
GO:0001817	regulation of cytokine production	GO:BP	Stress & cytokine response	0.0438159	1.35837	761	78	1	Adam33
GO:0001816	cytokine production	GO:BP	Stress & cytokine response	0.0489587	1.31017	767	0	0
GO:0001944	vasculature development	GO:BP		2.54792e-15	14.5938	801	35	2	Bmp4,Kcnj8
GO:0001568	blood vessel development	GO:BP		4.27069e-15	14.3695	769	85	5	Abcc9,Bmp4,Kcnj8,Lox,Pecam1
GO:0051239	regulation of multicellular organismal process	GO:BP		4.21994e-14	13.3747	3080	33	1	Ccn2
GO:0072359	circulatory system development	GO:BP		7.02602e-14	13.1533	1230	27	2	Abcc9,Kcnj8
GO:0048514	blood vessel morphogenesis	GO:BP		7.905e-14	13.1021	662	37	2	Angpt2,Lox
GO:0008283	cell population proliferation	GO:BP		3.15858e-13	12.5005	2103	197	3	Cfb,Kcnj8,Rasgrf1
GO:0035295	tube development	GO:BP		5.43368e-13	12.2649	1190	17	0
GO:0065007	biological regulation	GO:BP		1.39736e-12	11.8547	13503	0	0
GO:0001525	angiogenesis	GO:BP		2.00037e-12	11.6989	564	297	15	Adam8,Adra2b,Amotl2,Angpt2,Bmp4,Ccl2,Ccn2,Cfh,Fgf9,Fn1,Hif3a,Pecam1,Ramp1,Rhoj,Tnfrsf12a
GO:0050896	response to stimulus	GO:BP		2.35761e-12	11.6275	10427	0	0
GO:0035239	tube morphogenesis	GO:BP		2.46938e-12	11.6074	930	11	0
GO:0048731	system development	GO:BP		2.53084e-12	11.5967	4155	70	2	Egr3,Mgp
GO:0048856	anatomical structure development	GO:BP		2.80505e-12	11.5521	6280	0	0
GO:0007275	multicellular organism development	GO:BP		3.38971e-12	11.4698	4907	0	0
GO:2000026	regulation of multicellular organismal development	GO:BP		4.41472e-12	11.3551	1543	19	1	Zbtb16
GO:0042127	regulation of cell population proliferation	GO:BP		2.59393e-11	10.586	1736	219	3	Adam33,Pf4,Txnip
GO:0048518	positive regulation of biological process	GO:BP		5.66093e-11	10.2471	6447	0	0
GO:0050789	regulation of biological process	GO:BP		9.18655e-11	10.0368	13108	0	0
GO:0009719	response to endogenous stimulus	GO:BP		1.22858e-10	9.9106	1620	0	0
GO:0006915	apoptotic process	GO:BP		1.77825e-10	9.75001	2015	626	17	Bcl3,Bok,Bub1b,Cited1,Ckap2,Col6a1,Ddit4,Fbxo9,Hif3a,Kcnj8,Perp,Pglyrp1,Phlda3,Pidd1,Sgk1,Tnfrsf12a,Trp53inp1
GO:0008219	cell death	GO:BP		1.79862e-10	9.74506	2081	0	0
GO:0032502	developmental process	GO:BP		2.8966e-10	9.53811	6873	44	2	Il6ra,Plvap
GO:0016477	cell migration	GO:BP		3.13024e-10	9.50442	1539	321	8	Ccn2,Cdh5,Clec14a,Igfbp6,Itgb3,Mertk,Pecam1,Svep1
GO:2000145	regulation of cell motility	GO:BP		3.73639e-10	9.42755	1034	12	0
GO:0040011	locomotion	GO:BP		4.89095e-10	9.31061	1264	18	0
GO:0040012	regulation of locomotion	GO:BP		1.45257e-09	8.83786	1081	9	0
GO:0050794	regulation of cellular process	GO:BP		1.45931e-09	8.83585	12715	0	0
GO:0042981	regulation of apoptotic process	GO:BP		1.50823e-09	8.82153	1608	240	5	Acer2,Bcl3,Bok,Cited1,Lox
GO:0048513	animal organ development	GO:BP		1.54233e-09	8.81182	3272	89	0
GO:0030334	regulation of cell migration	GO:BP		1.66417e-09	8.7788	978	126	5	Amotl2,Cxcl12,Fgf9,Itgb3,Pecam1
GO:0048870	cell motility	GO:BP		1.75541e-09	8.75562	1804	42	0
GO:0048583	regulation of response to stimulus	GO:BP		2.81618e-09	8.55034	3939	0	0
GO:0007166	cell surface receptor signaling pathway	GO:BP		3.46174e-09	8.46071	2731	277	4	Adgrl4,Cdh5,Pecam1,Trf
GO:0048522	positive regulation of cellular process	GO:BP		3.53024e-09	8.4522	6095	0	0
GO:0051240	positive regulation of multicellular organismal process	GO:BP		3.60923e-09	8.44258	1775	34	2	Il33,Zbtb16
GO:0032501	multicellular organismal process	GO:BP		4.20027e-09	8.37672	8499	0	0
GO:0009653	anatomical structure morphogenesis	GO:BP		7.64648e-09	8.11654	2781	72	1	Col6a1
GO:0009605	response to external stimulus	GO:BP		1.14957e-08	7.93947	2589	0	0
GO:2000147	positive regulation of cell motility	GO:BP		2.08316e-08	7.68128	605	23	1	Cavin1
GO:0051716	cellular response to stimulus	GO:BP		2.29161e-08	7.63986	8484	0	0
GO:0009725	response to hormone	GO:BP		2.29207e-08	7.63977	1016	67	2	Lox,Timp4
GO:0007165	signal transduction	GO:BP		2.55549e-08	7.59253	6843	2823	22	Adgrl4,Adra2b,Cckbr,Ccn2,Ccn5,Clec1a,Cntnap4,Cx3cr1,Gng8,Gpr3,Gpr83,Itk,Mrgpra2a,Mrgpra2b,Mrgprb4,Pecam1,Pglyrp1,Pidd1,Rhoj,Thbs4,Traip,Vgf
GO:0070887	cellular response to chemical stimulus	GO:BP		3.22784e-08	7.49109	2438	0	0
GO:0001775	cell activation	GO:BP		3.3452e-08	7.47558	1143	12	0
GO:0035556	intracellular signal transduction	GO:BP		3.67971e-08	7.43419	2810	457	9	Ccn2,Ddit4,Itk,Lcp2,Myzap,Pidd1,Pld1,Rasgrf1,Sgk1
GO:0040017	positive regulation of locomotion	GO:BP		4.05753e-08	7.39174	623	5	0
GO:0002376	immune system process	GO:BP		6.46398e-08	7.1895	2848	933	14	Cd74,Cfb,Cfh,Cfp,Cx3cr1,H2-Aa,H2-Ab1,H2-Eb1,Itk,Lbp,Lcp2,Ly86,Pglyrp1,Sting1
GO:0048646	anatomical structure formation involved in morphogenesis	GO:BP		6.74085e-08	7.17129	1230	32	1	Bmp4
GO:0023052	signaling	GO:BP		8.19764e-08	7.08631	7443	33	0
GO:0007154	cell communication	GO:BP		1.0983e-07	6.95928	7475	53	0
GO:0002682	regulation of immune system process	GO:BP		1.87267e-07	6.72754	1586	58	0
GO:0030335	positive regulation of cell migration	GO:BP		2.54967e-07	6.59352	579	290	14	Aif1,Bmp4,Ccl2,Ccl6,Ccl9,Cdh5,Cldn1,Cxcl12,Fam107a,Fn1,Itgb3,Pecam1,Pld1,Sun2
GO:0048519	negative regulation of biological process	GO:BP		4.79632e-07	6.31909	5759	0	0
GO:0048584	positive regulation of response to stimulus	GO:BP		6.00485e-07	6.2215	2336	0	0
GO:0031099	regeneration	GO:BP		1.09025e-06	5.96248	236	3	1	Bdnf
GO:0050793	regulation of developmental process	GO:BP		1.41394e-06	5.84957	2689	34	0
GO:0009888	tissue development	GO:BP		1.6775e-06	5.77534	2116	62	1	Col6a1
GO:0048523	negative regulation of cellular process	GO:BP		4.50007e-06	5.34678	5540	0	0
GO:0031960	response to corticosteroid	GO:BP		6.82063e-06	5.16618	196	1	0
GO:0030154	cell differentiation	GO:BP		7.66159e-06	5.11568	4795	1076	13	Angpt2,Bmp4,Catsperz,Ccn2,Cited1,Cntf,Col6a1,Disp3,Eya2,Fgf9,Mgp,Osr1,Tnfrsf12a
GO:0048869	cellular developmental process	GO:BP		7.73777e-06	5.11138	4796	1	0
GO:0007167	enzyme-linked receptor protein signaling pathway	GO:BP		8.29082e-06	5.0814	964	20	0
GO:0001822	kidney development	GO:BP		8.59263e-06	5.06587	353	183	10	Ace,Bmp4,Cdkn1c,Cfh,Cited1,Cyp26b1,Fbn1,Hpgd,Kcnj8,Tns2
GO:0044419	biological process involved in interspecies interaction between organisms	GO:BP		9.02406e-06	5.0446	1870	0	0
GO:0051094	positive regulation of developmental process	GO:BP		1.20791e-05	4.91797	1480	20	1	Itgb3
GO:0006935	chemotaxis	GO:BP		1.20967e-05	4.91733	450	138	6	Ccl2,Ccl6,Ccl9,Cx3cr1,Cxcl12,Pf4
GO:0048545	response to steroid hormone	GO:BP		1.21849e-05	4.91418	361	37	3	Adh1,Fos,Lox
GO:0042330	taxis	GO:BP		1.3034e-05	4.88492	452	0	0
GO:0008284	positive regulation of cell population proliferation	GO:BP		1.36929e-05	4.86351	1045	603	17	Acer2,Adm,Aif1,Atf3,Bmp4,Cckbr,Ccn2,Cdkn1a,Cntf,Cxcl12,Dpp4,Fgf9,Fgfbp1,Fn1,Gas1,Il6ra,Itgb3
GO:0072001	renal system development	GO:BP		1.44593e-05	4.83985	365	1	0
GO:0002684	positive regulation of immune system process	GO:BP		1.47661e-05	4.83073	1109	17	0
GO:0033993	response to lipid	GO:BP		1.82637e-05	4.73841	1119	27	1	Col6a1
GO:0043066	negative regulation of apoptotic process	GO:BP		2.22955e-05	4.65178	1007	646	15	Abcc9,Aif1,Bcl3,Bdnf,Ccng1,Cd74,Cdkn1a,Dhrs2,Egr3,Fn1,Gas1,Lims2,Osr1,Pidd1,Sgk1
GO:0009607	response to biotic stimulus	GO:BP		2.23079e-05	4.65154	1787	0	0
GO:0051707	response to other organism	GO:BP		3.30586e-05	4.48072	1742	22	1	Bcl3
GO:0042221	response to chemical	GO:BP		3.35126e-05	4.47479	5397	0	0
GO:0050673	epithelial cell proliferation	GO:BP		3.43443e-05	4.46415	479	25	1	Fabp7
GO:0043207	response to external biotic stimulus	GO:BP		3.5246e-05	4.45289	1746	3	0
GO:0010720	positive regulation of cell development	GO:BP		3.68059e-05	4.43408	530	8	0
GO:0009611	response to wounding	GO:BP		4.32366e-05	4.36415	535	109	3	Ccl2,Col6a1,Il33
GO:0071495	cellular response to endogenous stimulus	GO:BP		5.71512e-05	4.24297	1303	0	0
GO:0043542	endothelial cell migration	GO:BP		5.84516e-05	4.2332	232	42	3	Dpp4,Fn1,Pecam1
GO:0060326	cell chemotaxis	GO:BP		5.87772e-05	4.23079	312	94	5	Ccl6,Ccl9,Cx3cr1,Cxcl12,Lox
GO:1901342	regulation of vasculature development	GO:BP		6.42331e-05	4.19224	314	2	0
GO:0023051	regulation of signaling	GO:BP		6.61193e-05	4.17967	3558	20	0
GO:0010646	regulation of cell communication	GO:BP		6.75477e-05	4.17039	3560	16	0
GO:0009966	regulation of signal transduction	GO:BP		9.33914e-05	4.02969	2940	106	1	Ulk4
GO:0045595	regulation of cell differentiation	GO:BP		9.62744e-05	4.01649	1740	49	2	Bmp4,Zbtb16
GO:0050865	regulation of cell activation	GO:BP		0.000101875	3.99193	615	1	0
GO:0141124	intracellular signaling cassette	GO:BP		0.000159154	3.79818	1773	6	0
GO:0030097	hemopoiesis	GO:BP		0.000175472	3.75579	1043	94	2	Angpt2,Zbtb16
GO:0060284	regulation of cell development	GO:BP		0.000176799	3.75252	921	3	0
GO:0045765	regulation of angiogenesis	GO:BP		0.000300287	3.52246	307	38	2	Angpt2,Tnfrsf12a
GO:0045229	external encapsulating structure organization	GO:BP		0.000313146	3.50425	308	0	0
GO:0045597	positive regulation of cell differentiation	GO:BP		0.000456315	3.34073	966	89	3	Bmp4,Ccn2,Ccn5
GO:0072012	glomerulus vasculature development	GO:BP		0.000497349	3.30334	30	5	1	Angpt2
GO:0008285	negative regulation of cell population proliferation	GO:BP		0.000648781	3.1879	685	413	12	Adm,Bmp4,Ccn5,Cdh5,Cdkn1a,Cdkn2b,Cxcl12,Dpt,Ptgis,Tns2,Trp53inp1,Zbtb16
GO:0048585	negative regulation of response to stimulus	GO:BP		0.000656266	3.18292	1655	0	0
GO:0014823	response to activity	GO:BP		0.000694319	3.15844	101	59	7	Abcc9,Angpt2,Ccl2,Col6a1,Fn1,Fos,Itgb3
GO:0061440	kidney vasculature development	GO:BP		0.000747606	3.12633	32	0	0
GO:0061437	renal system vasculature development	GO:BP		0.000747606	3.12633	32	0	0
GO:1901652	response to peptide	GO:BP		0.000768192	3.11453	1185	19	2	Abcc9,Col6a1
GO:0036293	response to decreased oxygen levels	GO:BP		0.000828992	3.08145	379	5	2	Abcc9,Col6a1
GO:1901700	response to oxygen-containing compound	GO:BP		0.000928306	3.03231	1971	0	0
GO:0032835	glomerulus development	GO:BP		0.00106224	2.97378	78	15	1	Cfh
GO:0051384	response to glucocorticoid	GO:BP		0.00114342	2.94179	174	60	3	Ccl2,Gpr83,Sult1a1
GO:0001666	response to hypoxia	GO:BP		0.00127883	2.89319	344	192	8	Abcc9,Angpt2,Ccl2,Ddit4,Dpp4,Hif3a,Kcnj8,Ptgis
GO:0050678	regulation of epithelial cell proliferation	GO:BP		0.00143217	2.844	395	22	0
GO:0043065	positive regulation of apoptotic process	GO:BP		0.00165359	2.78157	610	390	13	Ace,Adm,Bmp4,Bok,Gadd45a,Hpgd,Phlda3,Pidd1,Pip5kl1,Tnfrsf12a,Trp53inp1,Txnip,Zbtb16
GO:0019730	antimicrobial humoral response	GO:BP		0.00169517	2.77079	145	4	1	Bcl3
GO:0031399	regulation of protein modification process	GO:BP		0.00176414	2.75347	909	2	0
GO:0050679	positive regulation of epithelial cell proliferation	GO:BP		0.00186519	2.72928	222	78	4	Bmp4,Fgf9,Gas1,Osr1
GO:0031100	animal organ regeneration	GO:BP		0.00188494	2.7247	84	31	5	Ace,Adh1,Angpt2,Ccl2,Cxcl12
GO:0002693	positive regulation of cellular extravasation	GO:BP		0.00204561	2.68918	21	8	5	Adam8,Ccl2,Lyve1,Pecam1,Plvap
GO:0019886	antigen processing and presentation of exogenous peptide antigen via MHC class II	GO:BP		0.00204561	2.68918	21	20	5	Cd74,Ctss,H2-Aa,H2-Ab1,H2-Eb1
GO:0009617	response to bacterium	GO:BP		0.00210733	2.67627	918	269	6	Ccl2,Cd52,Cfb,Fkbp5,Mt2,Pglyrp1
GO:0048468	cell development	GO:BP		0.00214979	2.6676	3233	53	1	Dct
GO:0050867	positive regulation of cell activation	GO:BP		0.00276988	2.55754	366	3	1	Ccn2
GO:0002691	regulation of cellular extravasation	GO:BP		0.00298038	2.52573	40	1	0
GO:0043534	blood vessel endothelial cell migration	GO:BP		0.00368178	2.43394	123	11	2	Adam8,Cdh5
GO:0009628	response to abiotic stimulus	GO:BP		0.00432343	2.36417	1289	0	0
GO:0001938	positive regulation of endothelial cell proliferation	GO:BP		0.00445282	2.35136	94	76	7	Bmp4,Ccl2,Cxcl12,Egr3,F3,Itgb3,Thbs4
GO:0009410	response to xenobiotic stimulus	GO:BP		0.00463936	2.33354	485	283	9	Abcc9,Bdnf,Ccl2,Col6a1,Cybb,Fos,Kcnj8,Lox,Txnip
GO:0009967	positive regulation of signal transduction	GO:BP		0.00473512	2.32467	1578	26	0
GO:0002495	antigen processing and presentation of peptide antigen via MHC class II	GO:BP		0.00518511	2.28524	25	2	0
GO:0042325	regulation of phosphorylation	GO:BP		0.00534187	2.27231	718	11	0
GO:0000165	MAPK cascade	GO:BP		0.00534187	2.27231	718	107	3	Abcc9,Adra2b,Plvap
GO:1903131	mononuclear cell differentiation	GO:BP		0.00550828	2.25898	546	2	1	Fos
GO:0009636	response to toxic substance	GO:BP		0.00567634	2.24593	247	88	8	Cldn1,Col6a1,Dhrs2,Fos,Glyat,Inmt,Slc6a1,Smr2
GO:0050920	regulation of chemotaxis	GO:BP		0.0059807	2.22325	206	9	0
GO:0097190	apoptotic signaling pathway	GO:BP		0.00630521	2.2003	608	62	2	Pidd1,Ptgis
GO:0070482	response to oxygen levels	GO:BP		0.0063208	2.19923	443	54	1	Abcc9
GO:0002683	negative regulation of immune system process	GO:BP		0.00642976	2.19181	497	8	0
GO:0045123	cellular extravasation	GO:BP		0.00655411	2.18349	70	5	0
GO:0002504	antigen processing and presentation of peptide or polysaccharide antigen via MHC class II	GO:BP		0.00776295	2.10997	27	10	3	H2-Aa,H2-Ab1,H2-Eb1
GO:0001936	regulation of endothelial cell proliferation	GO:BP		0.00795975	2.0991	135	7	1	Bmp4
GO:0016310	phosphorylation	GO:BP		0.00802542	2.09553	1191	15	0
GO:0006810	transport	GO:BP		0.0102022	1.99131	4364	0	0
GO:0002478	antigen processing and presentation of exogenous peptide antigen	GO:BP		0.0112517	1.94878	29	1	0
GO:0010628	positive regulation of gene expression	GO:BP		0.0118405	1.92663	1216	580	21	Actg2,Atf3,Bcl3,Bmp4,Ccl2,Ccn2,Cd74,Cdh5,Cited1,Cntf,Cyp26b1,F3,Fgf9,Fn1,Il33,Itgb3,Lrrc32,Mustn1,Osr1,Ptgis,Trp53inp1
GO:1904018	positive regulation of vasculature development	GO:BP		0.0125017	1.90303	181	4	1	Cxcl12
GO:0050863	regulation of T cell activation	GO:BP		0.0129249	1.88857	364	22	0
GO:0022603	regulation of anatomical structure morphogenesis	GO:BP		0.0137023	1.86321	890	19	0
GO:0051241	negative regulation of multicellular organismal process	GO:BP		0.0138091	1.85984	1157	29	1	Bmp4
GO:0050817	coagulation	GO:BP		0.0144519	1.84008	184	0	0
GO:0072332	intrinsic apoptotic signaling pathway by p53 class mediator	GO:BP		0.0147896	1.83004	79	29	2	Bok,Perp
GO:0040007	growth	GO:BP		0.014852	1.82821	1026	0	0
GO:0032101	regulation of response to external stimulus	GO:BP		0.0164062	1.78499	1032	0	0
GO:0050921	positive regulation of chemotaxis	GO:BP		0.0177952	1.7497	149	25	3	Aif1,Cxcl12,Fn1
GO:0006468	protein phosphorylation	GO:BP		0.0178828	1.74757	1105	349	5	Col6a1,Itk,Mertk,Pdk4,Sgk1
GO:0042110	T cell activation	GO:BP		0.0191478	1.71788	598	90	3	Dpp4,Itk,Pecam1
GO:0051179	localization	GO:BP		0.024643	1.60831	5309	0	0
GO:0001932	regulation of protein phosphorylation	GO:BP		0.0259878	1.58523	672	58	2	Fn1,Lox
GO:0043434	response to peptide hormone	GO:BP		0.0266381	1.5745	497	78	1	Pld1
GO:0051093	negative regulation of developmental process	GO:BP		0.0266405	1.57446	1062	10	0
GO:0019884	antigen processing and presentation of exogenous antigen	GO:BP		0.0294239	1.5313	35	4	0
GO:0042063	gliogenesis	GO:BP		0.0297142	1.52704	392	11	0
GO:0001935	endothelial cell proliferation	GO:BP		0.0299967	1.52293	159	23	0
GO:0007399	nervous system development	GO:BP		0.0301064	1.52134	2593	498	8	Bdnf,Cntf,Cntnap4,Fn1,Fos,Gng8,Mertk,Thbs4
GO:0010647	positive regulation of cell communication	GO:BP		0.0318481	1.49692	1957	12	0
GO:0023056	positive regulation of signaling	GO:BP		0.0318481	1.49692	1957	12	0
GO:0030336	negative regulation of cell migration	GO:BP		0.0330291	1.4811	294	164	5	Cd74,Cx3cr1,Dpep1,Pip5kl1,Trp53inp1
GO:1904044	response to aldosterone	GO:BP		0.0351416	1.45418	18	9	2	Cybb,Pf4
GO:0009987	cellular process	GO:BP		0.0357342	1.44692	21471	0	0
GO:0031667	response to nutrient levels	GO:BP		0.0390336	1.40856	571	101	0
GO:0061448	connective tissue development	GO:BP		0.0489739	1.31003	306	10	2	Ccn2,Lox
GO:0030282	bone mineralization	GO:BP		0.0491283	1.30867	130	59	4	Aspn,Col6a1,Ibsp,Lox
GO:0051234	establishment of localization	GO:BP		0.0493982	1.30629	4666	0	0
